# Loss of the H4 lysine methyltransferase KMT5B drives tumorigenic phenotypes by depleting H3K27me3 at loci otherwise retained in H3K27M mutant DIPG cells

**DOI:** 10.1101/2021.07.19.452493

**Authors:** Ketty Kessler, Alan Mackay, Yura Grabovska, Valeria Molinari, Anna Burford, Sara Temelso, Haider Tari, Erika Yara-Romero, Ilon Liu, Lu Yu, David Castel, Jyoti Choudhary, Andrea Sottoriva, Mariella Filbin, Mara Vinci, Chris Jones

**Author notes:** These authors contributed equally (Ketty Kessler, Alan Mackay). Lead contact and correspondence to:* Chris Jones, Division of Molecular Pathology, The Institute of Cancer Research, 15 Cotswold Road, Sutton, Surrey, SM2 5NG, UK.

## Abstract

DIPG are characterised by histone H3K27M mutations, resulting in global loss of the repressive mark H3K27me3, although certain key loci are retained. We recently identified subclonal loss-of-function mutations in the H4 lysine methyltransferase *KMT5B* to be associated with enhanced invasion/migration, but the mechanism by which this occurred was unclear. Here we use integrated ChIP-seq, ATAC-seq and RNA-seq on patient-derived, subclonal and CRISPR-Cas9-KD DIPG cells to show that loss of *KMT5B/C* causes depletion of these retained H3K27me3 loci via changes in chromatin accessibility, causing a raft of transcriptional changes which promote tumorigenesis. De-repression occurred at bivalent loci marked by H3K4me3, driving increased transcriptional heterogeneity and elevated gene expression associated with increased invasion, abrogated DNA repair and mesenchymal transition, along with a markedly altered secretome. These data suggest a previously unrecognised trans-histone (H4/H3) interaction in DIPG cells with a potentially profound effect on their diffusely infiltrating phenotype.
