## Supplementary Table S3 for "Loss of the H4 lysine methyltransferase KMT5B drives tumorigenic phenotypes by depleting H3K27me3 at loci otherwise retained in H3K27M mutant DIPG cells"

### Sheet: Table.S3
Symbol	Description	Chromosome	Start	End	Strand	Ensembl	Entrez	Yype	Cytoband	F8_expression	F10_expression	K5B_expression	K5C_expression	KCo_expression	B193_expression	F8_H3K27me3	F10_H3K27me3	K5B_H3K27me3	K5C_H3K27me3	KCo_H3K27me3	B193_H3K27me3
CROCC	ciliary rootlet coiled-coil, rootletin	1	17066768	17299474	+	ENSG00000058453	9696	protein_coding	p36.13	-0.369391	0.102395	0.0486516	-0.323134	-0.0486516	0.523147	1886	727	988	1713	1383	3497
RCAN3	RCAN family member 3	1	24829387	24867530	+	ENSG00000117602	11123	protein_coding	p36.11	0.0653267	1.33085	-0.240896	-0.135302	-0.0653267	7.46436	3088	1446	1521	2837	1943	145
TRNP1	TMF1-regulated nuclear protein 1	1	27320198	27327389	+	ENSG00000253368	388610	protein_coding	p36.11	-0.0116699	1.27122	-0.282033	0.0116699	-0.288093	2.00273	1353	126	215	461	1121	276
EPHA10	EPH receptor A10	1	38179552	38230805	-	ENSG00000183317	284656	protein_coding	p34.3	-0.375963	-0.472212	-0.0158853	0.245293	0.585382	0.0158853	2230	163	334	395	969	1736
MYCL	v-myc avian myelocytomatosis viral oncogene lung carcinoma derived homolog	1	40361098	40367928	-	ENSG00000116990	4610	protein_coding	p34.2	-0.351883	-0.48711	0.409901	0.106122	-0.106122	1.02334	683	150	45	273	509	109
RIMKLA	ribosomal modification protein rimK-like family member A	1	42846466	42888249	+	ENSG00000177181	284716	protein_coding	p34.2	-1.2391	-1.82715	0.353238	0.2433	0.528912	-0.2433	465	507	135	234	139	361
TESK2	testis-specific kinase 2	1	45809555	45956872	-	ENSG00000070759	10420	protein_coding	p34.1	-0.216214	0.396299	0.0022826	-0.275397	-0.0022826	0.0755053	947	363	343	700	600	848
FOXD2	forkhead box D2	1	47901689	47906363	+	ENSG00000186564	2306	protein_coding	p33	0.00576456	0.628756	-0.00643433	-0.00576456	-0.00890666	0.970156	4593	3590	1608	3261	4558	43
TRABD2B	TraB domain containing 2B	1	48226200	48462567	-	ENSG00000269113	388630	protein_coding	p33	0.00163987	0.479944	-0.00163987	-0.0019064	-0.0949164	0.218008	1339	512	612	668	932	2065
CYP2J2	cytochrome P450, family 2, subfamily J, polypeptide 2	1	60358980	60392462	-	ENSG00000134716	1573	protein_coding	p32.1	-0.200783	0.468992	0.157536	-0.157536	-0.274396	0.795924	505	190	186	665	367	278
ROR1	receptor tyrosine kinase-like orphan receptor 1	1	64239693	64647181	+	ENSG00000185483	4919	protein_coding	p31.3	-0.108016	0.653373	0.108016	0.128218	-0.973525	-0.923716	691	483	586	527	1192	3200
ST6GALNAC5	ST6 (alpha-N-acetyl-neuraminyl-2,3-beta-galactosyl-1,3)-N-acetylgalactosaminide alpha-2,6-sialyltransferase 5	1	77333126	77531396	+	ENSG00000117069	81849	protein_coding	p31.1	-0.285726	0.329853	-0.0129714	0.0129714	-0.396254	3.20614	790	660	438	768	730	411
S1PR1	sphingosine-1-phosphate receptor 1	1	101702444	101707074	+	ENSG00000170989	1901	protein_coding	p21.2	-0.542382	0.598425	0.571119	0.0826641	-1.29419	-0.0826641	158	22	18	18	503	187
ATXN7L2	ataxin 7-like 2	1	110026101	110035426	+	ENSG00000162650	127002	protein_coding	p13.3	-0.188423	0.344247	-0.0815678	0.0815678	0.511781	-0.433593	1958	1012	582	1033	1178	225
CGN	cingulin	1	151482986	151511168	+	ENSG00000143375	57530	protein_coding	q21.3	0.0891815	0.908456	-0.25863	-0.0891815	-0.316851	1.20813	605	105	240	347	638	176
S100A11	S100 calcium binding protein A11	1	152004982	152020383	-	ENSG00000163191	6282	protein_coding	q21.3	0.23026	0.844002	-0.101233	-0.411235	-1.03497	0.101233	188	63	179	166	254	373
GPR161	G protein-coupled receptor 161	1	168053997	168106821	-	ENSG00000143147	23432	protein_coding	q24.2	-0.115266	0.488856	-0.00629415	-0.470287	0.00629415	0.372102	921	169	226	272	1028	153
TNR	tenascin R	1	175284330	175712906	-	ENSG00000116147	7143	protein_coding	q25.1	-1.01447	-1.8637	-0.336175	1.65642	0.629018	0.336175	4047	1393	2949	2194	1762	4250
HMCN1	hemicentin 1	1	185703683	186160085	+	ENSG00000143341	83872	protein_coding	q25.3	0.185261	0.860175	0.0149485	-0.0199394	-0.459724	-0.0149485	725	468	1060	789	1133	1751
LMOD1	leiomodin 1 (smooth muscle)	1	201865580	201915715	-	ENSG00000163431	25802	protein_coding	q32.1	-0.286344	-0.180508	0.180508	0.240259	0.319806	-0.357071	390	175	208	293	308	997
ADORA1	adenosine A1 receptor	1	203059782	203136533	+	ENSG00000163485	134	protein_coding	q32.1	-0.278464	0.102418	0.966677	0.492649	-0.102418	-1.87367	1169	503	447	623	513	1733
SUSD4	sushi domain containing 4	1	223394161	223537544	-	ENSG00000143502	55061	protein_coding	q41	-0.364321	0.39564	0.364321	0.548316	-0.847326	-1.77067	639	299	483	648	796	1561
CNIH3	cornichon family AMPA receptor auxiliary protein 3	1	224622362	224928251	+	ENSG00000143786	149111	protein_coding	q42.12	-0.0403138	0.418381	-0.0259539	0.0259539	-0.141739	0.370599	951	738	1038	978	1154	1517
ERO1LB	ERO1-like beta (S. cerevisiae)	1	236378855	236445319	-	ENSG00000086619	56605	protein_coding	q42.3	-0.182365	0.463873	-0.362933	0.182365	-0.217977	0.253012	2442	106	884	466	1790	269
CHRM3	cholinergic receptor, muscarinic 3	1	239549865	240078750	+	ENSG00000133019	1131	protein_coding	q43	-0.218872	0.405844	0.403391	0.218872	-0.35893	-2.06126	1219	924	1406	1167	1254	2147
PLD5	phospholipase D family, member 5	1	242246288	242687998	-	ENSG00000180287	200150	protein_coding	q43	-0.628871	-1.55639	0.18329	0.39866	-0.18329	1.16928	2213	939	1738	2267	2258	1341
DPYSL5	dihydropyrimidinase-like 5	2	27070615	27173219	+	ENSG00000157851	56896	protein_coding	p23.3	-1.99828	-0.213083	-0.913546	0.213083	1.03106	2.64424	4768	1721	1576	1613	367	431
IFT172	intraflagellar transport 172 homolog (Chlamydomonas)	2	27667238	27712656	-	ENSG00000138002	26160	protein_coding	p23.3	-0.127301	0.352938	-0.000524133	0.000524133	-0.0170373	0.568003	697	184	206	464	460	211
FNDC4	fibronectin type III domain containing 4	2	27714750	27718112	-	ENSG00000115226	64838	protein_coding	p23.3	-0.654931	1.50772	0.0155044	-0.0155044	-0.350818	6.823	3643	776	899	2331	2884	289
EPAS1	endothelial PAS domain protein 1	2	46520806	46613836	+	ENSG00000116016	2034	protein_coding	p21	-0.461689	0.276998	-0.0711348	0.0711348	-0.188537	8.6095	3015	2532	1382	2254	2674	350
KCNK12	potassium channel, subfamily K, member 12	2	47743720	47798078	-	ENSG00000184261	56660	protein_coding	p21	-0.152397	0.152397	0.431366	0.204658	-0.829576	-0.779739	1850	369	486	463	2506	2077
ADD2	adducin 2 (beta)	2	70834750	70995357	-	ENSG00000075340	119	protein_coding	p13.3	0.0392044	0.843567	-0.162507	-0.0392044	-0.202781	0.365296	924	615	643	1444	1049	2156
EGR4	early growth response 4	2	73518058	73520833	-	ENSG00000135625	1961	protein_coding	p13.1	-0.0124867	-0.0037885	0.178984	0.150552	0.0037885	-0.00741793	1065	89	62	203	1016	1046
LOXL3	lysyl oxidase-like 3	2	74759541	74782817	-	ENSG00000115318	84695	protein_coding	p13.1	-0.242543	0.553209	0.143105	-0.143105	-0.409641	1.11006	466	160	174	239	622	419
DOK1	docking protein 1, 62kDa (downstream of tyrosine kinase 1)	2	74776153	74784681	+	ENSG00000115325	1796	protein_coding	p13.1	-0.105933	0.525736	0.105933	-0.238166	-0.343716	0.949223	709	115	161	331	857	504
ATOH8	atonal homolog 8 (Drosophila)	2	85978467	86015189	+	ENSG00000168874	84913	protein_coding	p11.2	-0.156965	-0.140031	0.833064	0.0301384	-0.0301384	0.437428	2757	3279	162	407	816	4316
AFF3	AF4/FMR2 family, member 3	2	100162323	100759201	-	ENSG00000144218	3899	protein_coding	q11.2	-0.546237	0.132678	-0.326931	-0.132678	1.47628	1.91856	2771	1937	1602	2106	1453	3605
LONRF2	LON peptidase N-terminal domain and ring finger 2	2	100889753	100939195	-	ENSG00000170500	164832	protein_coding	q11.2	-0.343455	-0.0499292	0.0499292	0.47957	-0.268412	0.232609	1011	715	432	913	1101	745
AMER3	APC membrane recruitment protein 3	2	131513008	131525707	+	ENSG00000178171	205147	protein_coding	q21.1	-0.745121	-1.08598	0.745121	0.760257	0.925167	-1.02372	1284	55	114	97	462	592
CYBRD1	cytochrome b reductase 1	2	172378757	172414643	+	ENSG00000071967	79901	protein_coding	q31.1	-0.744705	1.41538	0.520202	-0.520202	-1.61313	4.01922	568	86	80	168	926	127
MARCH_4	Supplementary Table S1	2	217122588	217236750	-	ENSG00000144583	57574	protein_coding	q35	-0.203382	-2.05231	0.528064	0.335655	0.203382	-0.80122	1223	360	186	162	227	1588
TUBA4A	tubulin, alpha 4a	2	220114433	220142892	-	ENSG00000127824	7277	protein_coding	q35	0.145878	1.11675	-0.145878	-0.488891	0.383436	-0.446515	454	197	169	144	233	1176
PTPRN	protein tyrosine phosphatase, receptor type, N	2	220154345	220174370	-	ENSG00000054356	5798	protein_coding	q35	-0.204201	-2.72623	0.32241	0.326687	0.204201	-1.46858	334	166	50	63	57	1052
COL4A4	collagen, type IV, alpha 4	2	227867427	228028829	-	ENSG00000081052	1286	protein_coding	q36.3	0.0773246	0.623915	0.013942	-0.013942	-0.215912	-0.0361881	337	213	245	245	453	2581
COL4A3	collagen, type IV, alpha 3 (Goodpasture antigen)	2	228029281	228179508	+	ENSG00000169031	1285	protein_coding	q36.3	-0.00620385	0.289556	-0.0081856	0.00620385	-0.0307244	0.286126	330	205	247	217	407	2067
LRRFIP1	leucine rich repeat (in FLII) interacting protein 1	2	238536219	238722325	+	ENSG00000124831	9208	protein_coding	q37.3	-0.127422	0.279457	-0.059879	0.059879	-0.249261	0.088894	1113	469	334	511	556	1523
RBM44	RNA binding motif protein 44	2	238707032	238751451	+	ENSG00000177483	375316	protein_coding	q37.3	-0.0441242	0.653041	-0.0809793	0.0439637	-0.0439637	0.203414	1395	249	161	345	470	1301
KIF1A	kinesin family member 1A	2	241653181	241759725	-	ENSG00000130294	547	protein_coding	q37.3	-1.26558	-1.52284	-0.333365	0.488362	0.333365	1.66542	1245	721	399	812	687	453
CHL1	cell adhesion molecule L1-like	3	238279	451090	+	ENSG00000134121	10752	protein_coding	p26.3	-0.484249	-0.569101	0.653009	0.0407308	-0.0407308	1.84763	475	338	311	329	188	337
VGLL4	vestigial like 4 (Drosophila)	3	11597544	11762220	-	ENSG00000144560	9686	protein_coding	p25.3	-0.192989	0.52728	0.172611	-0.172611	-0.759878	0.807358	2312	562	842	1359	1794	471
SATB1	SATB homeobox 1	3	18386879	18487080	-	ENSG00000182568	6304	protein_coding	p24.3	0.0186296	0.603336	0.145529	-0.0186296	-0.791096	-0.994407	1405	210	542	375	2898	2058
THRB	thyroid hormone receptor, beta	3	24158651	24536773	-	ENSG00000151090	7068	protein_coding	p24.2	-0.0306492	2.31972	-0.00724163	0.00724163	-0.592113	0.851158	975	576	762	1210	671	687
CCK	cholecystokinin	3	42299317	42307699	-	ENSG00000187094	885	protein_coding	p22.1	0.000130926	-0.00352231	0.278759	-0.00357574	-0.000130926	0.0343619	969	148	136	1035	621	465
DOCK3	dedicator of cytokinesis 3	3	50712672	51421629	+	ENSG00000088538	1795	protein_coding	p21.2	-0.581535	0.316895	0.113548	-0.113548	-0.863689	0.645126	1346	953	1013	1784	890	1912
GXYLT2	glucoside xylosyltransferase 2	3	72937224	73047289	+	ENSG00000172986	727936	protein_coding	p13	-0.174327	0.227703	-0.108642	0.108642	-0.641222	0.438961	656	360	411	173	380	262
GRAMD1C	GRAM domain containing 1C	3	113547029	113666021	+	ENSG00000178075	54762	protein_coding	q13.31	-0.162295	0.638179	0.0388547	-0.0388547	-0.0468192	0.807208	514	185	167	123	223	552
ZDHHC23	zinc finger, DHHC-type containing 23	3	113666748	113684248	+	ENSG00000184307	254887	protein_coding	q13.31	-0.191695	0.476994	-0.0608996	0.0608996	-0.326296	0.559815	380	65	62	29	173	157
CCDC14	coiled-coil domain containing 14	3	123616152	123680564	-	ENSG00000175455	64770	protein_coding	q21.1	-0.376224	0.563521	-0.00690854	0.00690854	-0.00715478	0.0271935	380	185	144	93	118	267
KALRN	kalirin, RhoGEF kinase	3	123798870	124445172	+	ENSG00000160145	8997	protein_coding	q21.1	-0.684855	-0.0956611	0.243058	0.0956611	-0.272326	0.572399	3452	4267	1060	1405	835	1773
CPNE4	copine IV	3	131252399	132004254	-	ENSG00000196353	131034	protein_coding	q22.1	-0.270121	0.32217	0.192232	-0.192232	-0.241141	1.42233	1243	1201	1126	1240	746	4982
TFDP2	transcription factor Dp-2 (E2F dimerization partner 2)	3	141663277	141868386	-	ENSG00000114126	7029	protein_coding	q23	-0.433084	0.138246	-0.0822273	-0.254011	0.0822273	1.08221	621	337	373	630	428	424
MECOM	MDS1 and EVI1 complex locus	3	168801287	169381406	-	ENSG00000085276	2122	protein_coding	q26.2	0.0750066	2.66531	-0.0750066	-0.0828877	-0.143253	0.79681	4687	661	3839	7182	2951	8732
MCF2L2	MCF.2 cell line derived transforming sequence-like 2	3	182895831	183146566	-	ENSG00000053524	23101	protein_coding	q27.1	0.190739	1.43634	-0.190739	-0.219212	-1.19263	1.88845	1138	579	763	837	1072	2753
B3GNT5	UDP-GlcNAc:betaGal beta-1,3-N-acetylglucosaminyltransferase 5	3	182971032	183016292	+	ENSG00000176597	84002	protein_coding	q27.1	0.196172	1.49548	-0.196172	-0.263366	-1.39244	1.86298	399	176	218	161	527	450
FGFRL1	fibroblast growth factor receptor-like 1	4	1003724	1020685	+	ENSG00000127418	53834	protein_coding	p16.3	-0.0663446	0.767214	0.0663446	-0.596561	-1.36978	0.694398	537	177	115	206	375	87
C4orf50	chromosome 4 open reading frame 50	4	5958845	5991545	-	ENSG00000181215	389197	protein_coding	p16.2	0.0758548	-0.349139	0.552298	0.440601	-0.0758548	-0.392848	220	156	95	93	117	406
SPATA18	spermatogenesis associated 18	4	52917497	52963458	+	ENSG00000163071	132671	protein_coding	q12	-0.326599	-0.199747	0.434458	0.374778	0.199747	-2.34721	442	72	72	54	101	650
HOPX	HOP homeobox	4	57514155	57548065	-	ENSG00000171476	84525	protein_coding	q12	-0.0648382	0.809157	0.0648382	0.604751	-1.24248	-0.334466	690	229	213	142	1475	632
ART3	ADP-ribosyltransferase 3	4	76932337	77033955	+	ENSG00000156219	419	protein_coding	q21.1	-0.0118324	-0.27797	0.616055	0.0118324	-0.301626	1.55856	1091	1679	722	189	534	737
HERC5	HECT and RLD domain containing E3 ubiquitin protein ligase 5	4	89378268	89427314	+	ENSG00000138646	51191	protein_coding	q22.1	-0.613532	1.9786	0.157749	-1.15014	-0.157749	1.49094	966	562	581	1210	661	247
C4orf32	chromosome 4 open reading frame 32	4	113066553	113116412	+	ENSG00000174749	132720	protein_coding	q25	0.0230858	1.0515	0.114344	-0.0230858	-1.52796	-2.04785	554	151	353	651	914	1398
TIFA	TRAF-interacting protein with forkhead-associated domain	4	113195698	113207059	-	ENSG00000145365	92610	protein_coding	q25	-0.303476	-0.878035	0.574244	0.303476	-0.913752	0.602689	1792	3316	752	1002	1596	133
MAML3	mastermind-like 3 (Drosophila)	4	140637907	141075338	-	ENSG00000196782	55534	protein_coding	q31.1	-0.155577	0.653545	0.108237	-0.108237	0.249689	-1.08243	1436	1004	1622	1364	1034	3485
TENM3	teneurin transmembrane protein 3	4	183065140	183724177	+	ENSG00000218336	55714	protein_coding	q34.3	-0.345947	0.561617	-0.277149	-0.0241595	0.0241595	1.17498	3896	3673	2505	2359	2498	1743
ACSL1	acyl-CoA synthetase long-chain family member 1	4	185676749	185747972	-	ENSG00000151726	2180	protein_coding	q35.1	-0.122944	-0.709995	0.402617	0.122944	0.374566	-0.62699	1386	1892	130	242	120	708
IRX4	iroquois homeobox 4	5	1877541	1887350	-	ENSG00000113430	50805	protein_coding	p15.33	-0.129564	-0.0473744	0.247622	0.0473744	0.511144	-0.240969	3500	711	485	927	2806	246
FBXL7	F-box and leucine-rich repeat protein 7	5	15500305	15939900	+	ENSG00000183580	23194	protein_coding	p15.1	-0.151931	1.48253	-0.37676	0.151931	-0.205648	2.18786	578	473	725	594	670	1035
PDE4D	phosphodiesterase 4D, cAMP-specific	5	58264865	59817947	-	ENSG00000113448	5144	protein_coding	q12.1	-0.38638	0.0978759	0.00129148	0.00271223	-0.00129148	-0.803003	3070	1439	2284	1646	2141	7188
MAST4	microtubule associated serine/threonine kinase family member 4	5	65892176	66465423	+	ENSG00000069020	375449	protein_coding	q12.3	-0.509182	0.648341	-0.0906355	0.33481	-1.25799	0.0906355	3428	3220	2073	3450	3066	4284
VCAN	versican	5	82767284	82878122	+	ENSG00000038427	1462	protein_coding	q14.2	0.227955	1.63084	-0.227955	-0.39824	-1.54332	0.432102	851	179	622	900	1909	334
KCNN2	potassium intermediate/small conductance calcium-activated channel, subfamily N, member 2	5	113696642	113832337	+	ENSG00000080709	3781	protein_coding	q22.3	0.2099	-0.2099	1.24613	0.646183	-1.14469	-0.663827	1174	1480	208	1418	2070	1157
JADE2	jade family PHD finger 2	5	133860003	133918918	+	ENSG00000043143	23338	protein_coding	q31.1	0.37934	1.16781	-0.0870178	-0.138215	-0.246206	0.0870178	601	192	385	567	483	514
ARHGAP26	Rho GTPase activating protein 26	5	142149949	142608576	+	ENSG00000145819	23092	protein_coding	q31.3	-0.0771715	0.403959	-0.294744	0.0771715	-0.437106	1.93152	1147	692	950	762	1226	1286
FLT4	fms-related tyrosine kinase 4	5	180028506	180076624	-	ENSG00000037280	2324	protein_coding	q35.3	-0.101343	1.40775	0.101343	0.46558	-0.247433	-1.09492	1766	321	650	705	1334	777
DUSP22	dual specificity phosphatase 22	6	291630	351355	+	ENSG00000112679	56940	protein_coding	p25.3	-0.0153919	0.703636	0.0153919	-0.0904251	-0.0719968	0.688662	1472	493	692	2034	857	375
FANCE	Fanconi anemia, complementation group E	6	35420138	35434880	+	ENSG00000112039	2178	protein_coding	p21.31	-0.15074	0.294894	0.065394	-0.065394	-0.25431	0.352192	510	166	170	262	221	111
MDGA1	MAM domain containing glycosylphosphatidylinositol anchor 1	6	37600284	37667082	-	ENSG00000112139	266727	protein_coding	p21.2	-0.439815	0.261317	0.165363	-0.165363	-0.899564	1.66881	2186	770	364	1124	2403	1005
TTBK1	tau tubulin kinase 1	6	43211418	43255997	+	ENSG00000146216	84630	protein_coding	p21.1	-1.27468	-0.592587	-0.0992985	0.120185	0.171996	0.0992985	1340	185	231	250	249	304
TCTE1	t-complex-associated-testis-expressed 1	6	44246480	44265458	-	ENSG00000146221	202500	protein_coding	p21.1	-0.220019	-0.791251	0.237773	0.200702	0.299381	-0.200702	1373	226	142	219	369	2456
SLC25A27	solute carrier family 25, member 27	6	46620678	46645930	+	ENSG00000153291	9481	protein_coding	p12.3	-0.281151	0.403381	0.0525794	0.0241641	-0.0241641	-1.39964	168	33	81	46	98	207
LCA5	Leber congenital amaurosis 5	6	80194708	80247175	-	ENSG00000135338	167691	protein_coding	q14.1	-0.507453	0.114971	-0.579102	-0.114971	0.157542	0.427141	391	41	309	26	46	116
NT5E	5'-nucleotidase, ecto (CD73)	6	86159809	86205500	+	ENSG00000135318	4907	protein_coding	q14.3	-0.456312	0.142586	1.11741	-0.142586	-0.643105	8.27998	576	600	252	662	562	293
UST	uronyl-2-sulfotransferase	6	149068464	149398126	+	ENSG00000111962	10090	protein_coding	q25.1	0.198854	1.96991	-0.198854	-0.351595	-0.233703	3.26568	793	249	651	1064	1198	826
DLL1	delta-like 1 (Drosophila)	6	170591294	170599561	-	ENSG00000198719	28514	protein_coding	q27	-0.429248	-0.48574	0.238089	-0.153644	0.153644	0.795932	579	1447	90	136	831	196
AHR	aryl hydrocarbon receptor	7	17338246	17385776	+	ENSG00000106546	196	protein_coding	p21.1	-0.513215	0.841764	-0.406631	0.406631	-1.01899	1.6206	506	84	129	55	709	458
INHBA	inhibin, beta A	7	41724712	41742706	-	ENSG00000122641	3624	protein_coding	p14.1	-0.337403	1.63743	0.337403	-0.358263	-0.553492	0.779116	918	76	98	852	1142	147
MET	met proto-oncogene	7	116312444	116438440	+	ENSG00000105976	4233	protein_coding	q31.2	0.0680479	0.411978	-0.0680479	0.0683427	-0.14622	-0.391911	1016	409	266	701	580	3665
CTTNBP2	cortactin binding protein 2	7	117350705	117514193	-	ENSG00000077063	83992	protein_coding	q31.31	0.13664	2.69062	-0.245485	-0.13664	-0.192179	2.38991	2276	485	1065	2334	2065	1183
CADPS2	Ca++-dependent secretion activator 2	7	121958481	122526813	-	ENSG00000081803	93664	protein_coding	q31.32	0.0675551	0.868052	-0.0675551	-0.429702	-0.171289	0.921279	2424	1240	1529	2423	2336	2988
MEST	mesoderm specific transcript	7	130126012	130146133	+	ENSG00000106484	4232	protein_coding	q32.2	-1.19307	-0.910268	-0.235058	0.235058	1.03376	1.09311	1090	1059	77	636	244	167
FBXO25	F-box protein 25	8	356428	421225	+	ENSG00000147364	26260	protein_coding	p23.3	-0.326779	-0.128391	0.200056	0.128391	-0.422654	0.156071	400	122	210	347	495	307
PDP1	pyruvate dehyrogenase phosphatase catalytic subunit 1	8	94870035	94938294	+	ENSG00000164951	54704	protein_coding	q22.1	-0.211237	0.398059	-0.43572	0.0453729	-0.0453729	0.0645708	308	124	199	143	292	403
BAALC	brain and acute leukemia, cytoplasmic	8	104152938	104242533	+	ENSG00000164929	79870	protein_coding	q22.3	-0.602661	0.035744	-0.697176	-0.035744	0.192951	2.18504	1846	1199	372	330	327	189
BAI1	brain-specific angiogenesis inhibitor 1	8	143530791	143626370	+	ENSG00000181790	575	protein_coding	q24.3	-0.166394	-0.0978373	0.514511	0.415328	0.0978373	-0.925808	360	193	193	278	356	491
SH3GL2	SH3-domain GRB2-like 2	9	17579080	17797127	+	ENSG00000107295	6456	protein_coding	p22.2	-0.335407	-0.0727624	0.356976	0.0727624	-1.27623	0.98895	1207	676	682	935	1377	798
CDKN2B	cyclin-dependent kinase inhibitor 2B (p15, inhibits CDK4)	9	22002902	22009362	-	ENSG00000147883	1030	protein_coding	p21.3	-0.585849	0.502263	-0.502263	0.553518	-1.03201	4.90955	1081	859	761	1138	825	27
KIAA1045	KIAA1045	9	34957484	34982541	+	ENSG00000122733	23349	protein_coding	p13.3	-0.157665	-0.325486	1.70785	1.38205	0.157665	-0.25005	432	139	66	195	239	1280
FRMPD1	FERM and PDZ domain containing 1	9	37650997	37746901	+	ENSG00000070601	22844	protein_coding	p13.2	-0.431413	-0.120281	0.835026	0.120281	-0.162469	3.91479	1268	350	305	252	724	790
PCSK5	proprotein convertase subtilisin/kexin type 5	9	78505560	78977255	+	ENSG00000099139	5125	protein_coding	q21.13	-0.0524614	0.496675	0.0524614	-0.106775	-0.573192	1.73675	604	501	712	675	1204	1724
ROR2	receptor tyrosine kinase-like orphan receptor 2	9	94325373	94712444	-	ENSG00000169071	4920	protein_coding	q22.31	0.0401257	0.791085	-0.0401257	-0.0906709	-0.0847486	1.69575	3050	2144	2009	2910	2404	2252
CTSV	cathepsin V	9	99794940	99801925	-	ENSG00000136943	1515	protein_coding	q22.33	-0.375889	-0.0264661	0.467133	0.173541	-0.113618	0.0264661	147	29	28	25	16	145
GABBR2	gamma-aminobutyric acid (GABA) B receptor, 2	9	101050391	101471479	-	ENSG00000136928	9568	protein_coding	q22.33	-0.972181	-2.40292	0.666897	0.920812	-0.666897	2.96574	1045	695	899	894	948	1216
PTPN3	protein tyrosine phosphatase, non-receptor type 3	9	112137746	112260590	-	ENSG00000070159	5774	protein_coding	q31.3	-0.225965	-2.03804	0.492785	0.225965	-0.614541	1.26034	2377	2667	1150	1705	2001	376
PALM2-AKAP2	PALM2-AKAP2 readthrough	9	112542589	112934792	+	ENSG00000157654	11217	protein_coding	q31.3	-0.216978	0.15654	-0.218375	-0.00921431	0.00921431	1.20393	1937	1570	2283	1639	1319	6036
AKAP2	A kinase (PRKA) anchor protein 2	9	112542769	112934792	+	ENSG00000241978	11217	protein_coding	q31.3	-0.21642	0.155045	-0.217931	-0.00957514	0.00957514	1.20637	1934	1569	2279	1636	1318	6022
FIBCD1	fibrinogen C domain containing 1	9	133777825	133814673	-	ENSG00000130720	84929	protein_coding	q34.12	-0.0228349	-0.271022	0.678051	0.662837	0.0228349	-0.324924	356	463	162	390	253	843
BRD3	bromodomain containing 3	9	136895427	136933657	-	ENSG00000169925	8019	protein_coding	q34.2	-0.274457	0.129785	0.112886	-0.0986827	-0.240246	0.0986827	797	248	211	438	473	249
GRIN1	glutamate receptor, ionotropic, N-methyl D-aspartate 1	9	140032842	140063207	+	ENSG00000176884	2902	protein_coding	q34.3	-0.139675	-0.198871	0.119288	0.309475	0.201965	-0.119288	2082	1434	189	766	1541	3872
LRRC26	leucine rich repeat containing 26	9	140063210	140064503	-	ENSG00000184709	389816	protein_coding	q34.3	-0.0585604	-0.319811	0.515805	0.344938	0.0585604	-0.335013	1923	1369	134	750	1521	1482
PRKCQ	protein kinase C, theta	10	6469105	6622263	-	ENSG00000065675	5588	protein_coding	p14	-0.178516	0.422159	0.0200747	-0.0200747	-0.173006	1.06595	721	544	560	1358	575	1028
PROSER2	proline and serine-rich protein 2	10	11865338	11914276	+	ENSG00000148426	254427	protein_coding	p14	-0.710061	-0.0500232	0.0571385	0.124777	0.0500232	-0.31904	1608	1675	344	67	893	591
BAMBI	BMP and activin membrane-bound inhibitor	10	28966271	28971868	+	ENSG00000095739	25805	protein_coding	p12.1	0.0717585	1.16528	-0.636493	-0.0717585	-0.401867	1.28321	538	154	291	138	593	203
EGR2	early growth response 2	10	64571756	64679660	-	ENSG00000122877	1959	protein_coding	q21.3	-0.419746	0.919359	0.245425	-0.245425	-1.28123	1.18838	259	145	143	186	549	747
FFAR4	free fatty acid receptor 4	10	95326422	95364237	+	ENSG00000186188	338557	protein_coding	q23.33	-0.00696076	0.00696076	0.262174	0.0865055	-0.0602406	-0.103772	540	142	340	365	712	1285
RBP4	retinol binding protein 4, plasma	10	95351444	95361501	-	ENSG00000138207	5950	protein_coding	q23.33	-0.0166884	0.0166884	0.226213	0.0713669	-0.0756323	-0.094598	492	66	226	341	664	677
INA	internexin neuronal intermediate filament protein, alpha	10	105036920	105050108	+	ENSG00000148798	9118	protein_coding	q24.33	-1.91902	-3.40889	0.350628	0.370565	0.213264	-0.213264	1151	96	40	45	491	117
SORCS3	sortilin-related VPS10 domain containing receptor 3	10	106400859	107024993	+	ENSG00000156395	22986	protein_coding	q25.1	-0.168383	-0.616615	0.433054	0.494998	-0.347084	0.168383	1738	843	875	1012	2017	2847
AFAP1L2	actin filament associated protein 1-like 2	10	116054583	116164515	-	ENSG00000169129	84632	protein_coding	q25.3	-0.361672	0.467235	-0.24298	-0.0415637	0.0415637	1.70357	609	270	330	231	837	639
GFRA1	GDNF family receptor alpha 1	10	117816444	118032979	-	ENSG00000151892	2674	protein_coding	q25.3	-0.596067	0.192184	0.315814	-0.351799	-0.192184	0.666437	499	641	331	311	382	1069
VENTX	VENT homeobox	10	135050908	135055433	+	ENSG00000151650	27287	protein_coding	q26.3	0.0242469	0.320016	0.00244926	-0.00244926	-0.0375474	-0.0124386	2553	775	597	936	2219	140
LRRC56	leucine rich repeat containing 56	11	537527	554916	+	ENSG00000161328	115399	protein_coding	p15.5	-0.0987177	0.315984	0.0987177	0.133716	-0.300376	-0.389141	1936	372	319	385	1251	92
ABCC8	ATP-binding cassette, sub-family C (CFTR/MRP), member 8	11	17414432	17498449	-	ENSG00000006071	6833	protein_coding	p15.1	-0.462752	-1.05389	0.152284	-0.0598016	0.654953	0.0598016	313	313	174	165	259	200
SERGEF	secretion regulating guanine nucleotide exchange factor	11	17809595	18034709	-	ENSG00000129158	26297	protein_coding	p15.1	-0.155725	0.291023	-0.0182496	0.0473784	0.0182496	-0.72829	498	333	356	428	499	314
LMO2	LIM domain only 2 (rhombotin-like 1)	11	33880122	33913836	-	ENSG00000135363	4005	protein_coding	p13	0.282777	3.00264	0.094531	-0.094531	-0.354577	-0.607677	4216	1968	1759	3621	2825	417
PRDM11	PR domain containing 11	11	45115564	45247734	+	ENSG00000019485	56981	protein_coding	p11.2	-0.342638	0.0440896	-0.0422667	-0.141348	0.0422667	0.187297	1017	445	320	734	446	927
SYT13	synaptotagmin XIII	11	45261852	45307870	-	ENSG00000019505	57586	protein_coding	p11.2	0.0468204	-0.0859414	0.50261	-0.0535829	-0.0468204	1.1141	519	161	152	233	185	532
SERPING1	serpin peptidase inhibitor, clade G (C1 inhibitor), member 1	11	57364860	57382326	+	ENSG00000149131	710	protein_coding	q12.1	-0.160965	2.15745	-0.343906	-0.128191	0.128191	3.03912	239	72	60	83	258	127
MAP6	microtubule-associated protein 6	11	75297963	75380165	-	ENSG00000171533	4135	protein_coding	q13.5	-1.56801	0.462767	-0.459528	-0.33038	0.858761	0.33038	2828	623	761	1072	299	249
ELMOD1	ELMO/CED-12 domain containing 1	11	107461817	107537505	+	ENSG00000110675	55531	protein_coding	q22.3	-0.257205	0.539356	-0.111773	0.619733	-0.260242	0.111773	953	235	171	105	142	163
EXPH5	exophilin 5	11	108376158	108464465	-	ENSG00000110723	23086	protein_coding	q22.3	-0.154838	0.914212	0.615609	0.13923	-0.405286	-0.13923	1115	695	328	548	836	467
NNMT	nicotinamide N-methyltransferase	11	114128509	114184007	+	ENSG00000166741	4837	protein_coding	q23.2	-0.0561378	0.663501	-0.0860779	0.0561378	-0.0812033	0.298828	685	320	340	698	368	423
CADM1	cell adhesion molecule 1	11	115039938	115375675	-	ENSG00000182985	23705	protein_coding	q23.3	-0.533784	1.18506	-0.0776791	0.275563	-0.284509	0.0776791	625	416	438	314	280	952
FXYD2	FXYD domain containing ion transport regulator 2	11	117671559	117699413	-	ENSG00000137731	486	protein_coding	q23.3	-0.0938072	0.0245086	-0.0245086	-0.0357974	0.0338598	0.108902	387	222	387	273	127	404
NRGN	neurogranin (protein kinase C substrate, RC3)	11	124609742	124617106	+	ENSG00000154146	4900	protein_coding	q24.2	-0.199511	0.734904	0.199511	0.269279	-0.942756	-2.02331	1480	521	46	43	1047	166
VSIG2	V-set and immunoglobulin domain containing 2	11	124617368	124622134	-	ENSG00000019102	23584	protein_coding	q24.2	-0.164772	0.752454	0.164772	0.576656	-0.41153	-1.35409	1550	351	55	38	944	123
ESAM	endothelial cell adhesion molecule	11	124622026	124632186	-	ENSG00000149564	90952	protein_coding	q24.2	-0.198511	0.421212	-0.0169165	0.2465	-0.137218	0.0169165	737	142	61	58	381	139
ETS1	v-ets avian erythroblastosis virus E26 oncogene homolog 1	11	128328656	128457453	-	ENSG00000134954	2113	protein_coding	q24.3	0.0778311	0.837226	-0.00817893	-0.0876994	0.00817893	-1.18022	798	235	556	204	140	616
IQSEC3	IQ motif and Sec7 domain 3	12	175931	287626	+	ENSG00000120645	440073	protein_coding	p13.33	-0.0883724	-0.577911	1.25643	0.0883724	0.39501	-0.405467	5885	906	1742	3251	4621	2737
BHLHE41	basic helix-loop-helix family, member e41	12	26272959	26278060	-	ENSG00000123095	79365	protein_coding	p12.1	-0.414675	1.99494	0.242656	-0.242656	-0.547589	1.33262	3578	3101	1648	3364	3471	316
SSPN	sarcospan	12	26274924	26452223	+	ENSG00000123096	8082	protein_coding	p12.1	-0.175441	1.33848	0.0661922	-0.135811	-0.0661922	1.79643	4571	3910	2120	4110	4171	1175
PDZRN4	PDZ domain containing ring finger 4	12	41582250	41968392	+	ENSG00000165966	29951	protein_coding	q12	-0.150784	-0.172505	0.509588	0.736407	0.0448986	-0.0448986	745	481	525	1133	1404	1264
PRICKLE1	prickle homolog 1 (Drosophila)	12	42852140	42984157	-	ENSG00000139174	144165	protein_coding	q12	-0.188306	0.61363	0.0216661	-0.0216661	-0.327827	2.07559	1156	489	347	461	1080	406
VDR	vitamin D (1,25- dihydroxyvitamin D3) receptor	12	48235320	48336831	-	ENSG00000111424	7421	protein_coding	q13.11	-0.0249721	0.868158	0.0249721	-0.042729	-0.115305	0.0292041	1014	391	263	359	481	2464
C12orf68	chromosome 12 open reading frame 68	12	48577366	48579709	+	ENSG00000177875	387856	protein_coding	q13.11	-0.264735	0.264735	0.489022	0.658615	-0.452862	-0.805346	190	40	15	47	150	215
FMNL3	formin-like 3	12	50031724	50101948	-	ENSG00000161791	91010	protein_coding	q13.12	-0.0371864	0.866822	-0.101785	-0.326871	0.0371864	0.0790461	657	234	247	414	338	434
TMBIM6	transmembrane BAX inhibitor motif containing 6	12	50101508	50158717	+	ENSG00000139644	7009	protein_coding	q13.12	-0.0544272	0.552833	0.048516	-0.0637451	-0.048516	0.565507	3154	251	903	1909	888	1110
LIMA1	LIM domain and actin binding 1	12	50569571	50677329	-	ENSG00000050405	51474	protein_coding	q13.12	-0.101061	0.483347	-0.117522	0.101061	-0.545006	1.04177	317	202	174	175	211	271
ITGA5	integrin, alpha 5 (fibronectin receptor, alpha polypeptide)	12	54789045	54813244	-	ENSG00000161638	3678	protein_coding	q13.13	0.372926	1.68259	-0.634093	-0.372926	-1.48756	1.1107	418	90	80	94	287	311
GLI1	GLI family zinc finger 1	12	57853918	57866045	+	ENSG00000111087	2735	protein_coding	q13.3	0.168365	1.36316	-0.307125	-0.168365	-0.298859	2.15705	5422	636	714	1342	4327	454
KIF5A	kinesin family member 5A	12	57943781	57980415	+	ENSG00000155980	3798	protein_coding	q13.3	-0.862083	-0.625162	-0.163968	0.263428	0.447302	0.163968	1765	93	180	162	110	132
MSRB3	methionine sulfoxide reductase B3	12	65672423	65882024	+	ENSG00000174099	253827	protein_coding	q14.3	-0.0108206	1.45787	0.00614922	-0.00614922	-0.0273017	0.862134	1044	601	815	2179	1228	818
HELB	helicase (DNA) B	12	66696325	66737423	+	ENSG00000127311	92797	protein_coding	q14.3	0.0138206	0.762271	-0.0779722	-0.0138206	0.195534	-0.442326	211	75	92	159	134	66
NUAK1	NUAK family, SNF1-like kinase, 1	12	106457118	106533811	-	ENSG00000074590	9891	protein_coding	q23.3	-0.0258456	1.02361	-0.302887	-0.0414077	0.0375055	0.0258456	391	249	202	203	423	243
POLE	polymerase (DNA directed), epsilon, catalytic subunit	12	133200348	133263951	-	ENSG00000177084	5426	protein_coding	q24.33	-0.228968	0.832673	0.158188	0.135948	-0.201123	-0.135948	309	204	173	216	201	243
FOXO1	forkhead box O1	13	41129804	41240734	-	ENSG00000150907	2308	protein_coding	q14.11	-0.206472	0.89526	0.131785	-0.223506	-0.00870577	0.00870577	232	90	146	119	235	171
ABHD4	abhydrolase domain containing 4	14	23067146	23081265	+	ENSG00000100439	63874	protein_coding	q11.2	-0.573006	0.667141	0.0408642	-0.178236	-0.0408642	3.31765	794	32	191	282	488	84
NYNRIN	NYN domain and retroviral integrase containing	14	24867992	24888494	+	ENSG00000205978	57523	protein_coding	q12	-0.625142	0.0488502	-0.0488502	-0.550552	1.10202	1.15953	133	31	41	41	42	291
RALGAPA1	Ral GTPase activating protein, alpha subunit 1 (catalytic)	14	36007558	36278510	-	ENSG00000174373	253959	protein_coding	q13.2	-0.209187	0.212002	-0.269663	-0.0465172	0.0465172	0.354892	1005	347	414	704	840	576
PELI2	pellino E3 ubiquitin protein ligase family member 2	14	56584532	56768244	+	ENSG00000139946	57161	protein_coding	q22.3	-0.390856	1.55336	0.282008	-0.435993	-0.282008	1.01835	1399	149	523	1316	1194	1076
ESRRB	estrogen-related receptor beta	14	76776957	76968178	+	ENSG00000119715	2103	protein_coding	q24.3	0.0847344	-0.0847344	0.514664	0.348628	-0.253607	-0.159174	1661	772	356	601	1490	2693
C14orf132	chromosome 14 open reading frame 132	14	96505661	96560417	+	ENSG00000227051	56967	protein_coding	q32.2	-1.20874	-0.0360699	-0.38806	0.284928	0.0360699	0.105875	360	68	97	92	162	366
FRMD5	FERM domain containing 5	15	44162962	44487450	-	ENSG00000171877	84978	protein_coding	q15.3	-0.940471	0.226475	-0.301104	0.378331	-0.206207	0.206207	2689	643	1661	1362	1068	1443
TMOD2	tropomodulin 2 (neuronal)	15	52043758	52108565	+	ENSG00000128872	29767	protein_coding	q21.2	-0.933006	0.036624	-0.248205	-0.036624	0.41158	0.370027	4363	2243	1420	3626	2483	518
MYO1E	myosin IE	15	59427113	59665099	-	ENSG00000157483	4643	protein_coding	q22.2	-0.232577	0.309814	0.114304	-0.114304	-0.578847	1.03277	7272	6752	3828	8388	5345	686
C2CD4A	C2 calcium-dependent domain containing 4A	15	62359176	62363116	+	ENSG00000198535	145741	protein_coding	q22.2	-0.06984	0.0374006	-0.061421	0.00812021	-0.00812021	0.199763	1048	113	359	278	103	96
SMAD6	SMAD family member 6	15	66994566	67074338	+	ENSG00000137834	4091	protein_coding	q22.31	0.127468	0.966459	0.141629	-0.25471	-0.127468	-0.255473	910	349	231	636	1683	720
HCN4	hyperpolarization activated cyclic nucleotide-gated potassium channel 4	15	73612200	73661605	-	ENSG00000138622	10021	protein_coding	q24.1	-0.354057	-0.579449	0.685694	0.354057	0.474109	-0.43915	750	186	147	184	761	1038
CYP1A1	cytochrome P450, family 1, subfamily A, polypeptide 1	15	75011883	75017951	-	ENSG00000140465	1543	protein_coding	q24.1	-0.20764	0.390189	-0.0945579	0.507222	0.0945579	-0.856427	276	39	47	65	45	442
ST8SIA2	ST8 alpha-N-acetyl-neuraminide alpha-2,8-sialyltransferase 2	15	92937058	93011958	+	ENSG00000140557	8128	protein_coding	q26.1	-1.16908	-1.49094	0.385213	0.322102	-0.322102	0.84471	401	138	189	291	293	865
MEIOB	meiosis specific with OB domains	16	1883984	1934295	-	ENSG00000162039	64735	protein_coding	p13.3	-0.323409	-0.226884	-0.0179464	0.200508	0.0179464	1.18362	7670	3919	3425	5213	4781	759
TNFRSF12A	tumor necrosis factor receptor superfamily, member 12A	16	3068446	3072384	+	ENSG00000006327	51330	protein_coding	p13.3	-0.0477328	0.656005	-0.150559	0.0477328	-0.736175	1.00462	440	153	115	160	157	192
MMP25	matrix metallopeptidase 25	16	3096682	3110727	+	ENSG00000008516	64386	protein_coding	p13.3	-0.598442	0.277198	-0.183783	0.00840934	-0.00840934	0.434767	4041	354	1178	1318	2893	737
FHOD1	formin homology 2 domain containing 1	16	67263290	67281561	-	ENSG00000135723	29109	protein_coding	q22.1	-0.000367737	0.523703	0.000367737	-0.176444	-0.078031	0.327019	892	189	102	143	663	293
ZFHX3	zinc finger homeobox 3	16	72816784	73093597	-	ENSG00000140836	463	protein_coding	q22.3	-0.523641	0.214695	0.0841558	-0.0841558	-0.411875	0.987871	13098	10234	6350	9064	8458	761
CXCL16	chemokine (C-X-C motif) ligand 16	17	4636821	4643217	-	ENSG00000161921	58191	protein_coding	p13.2	-0.434237	0.690278	0.134327	-0.134327	-0.755959	0.718182	1696	50	83	116	1574	136
ZMYND15	zinc finger, MYND-type containing 15	17	4643319	4649411	+	ENSG00000141497	84225	protein_coding	p13.2	-0.205075	0.363313	0.103941	-0.103941	-0.122636	0.32397	1905	28	74	168	1679	143
CHD3	chromodomain helicase DNA binding protein 3	17	7788124	7816078	+	ENSG00000170004	1107	protein_coding	p13.1	-0.210656	0.216614	0.0609833	-0.0609833	-0.114582	0.304748	146	32	50	529	33	36
ERBB2	v-erb-b2 avian erythroblastic leukemia viral oncogene homolog 2	17	37844167	37886679	+	ENSG00000141736	2064	protein_coding	q12	-0.0443347	0.429309	-0.0473021	-0.261261	0.0443347	0.967652	554	124	230	522	453	200
CACNA1G	calcium channel, voltage-dependent, T type, alpha 1G subunit	17	48638429	48704835	+	ENSG00000006283	8913	protein_coding	q21.33	-0.758186	-0.599443	0.450064	0.152418	-0.152418	0.912436	617	662	190	213	231	676
MMD	monocyte to macrophage differentiation-associated	17	53469974	53499353	-	ENSG00000108960	23531	protein_coding	q22	-0.0574525	-0.0365942	0.362282	-0.00315317	0.00315317	0.413357	548	211	95	289	559	157
DYNLL2	dynein, light chain, LC8-type 2	17	56160776	56172897	+	ENSG00000264364	140735	protein_coding	q22	-0.184499	-0.079501	0.26554	0.293153	0.079501	-0.109775	215	41	50	72	43	243
TBX2	T-box 2	17	59477257	59486827	+	ENSG00000121068	6909	protein_coding	q23.2	-0.888953	0.236687	0.543088	-0.236687	-0.878655	0.87762	5656	3887	1260	2630	4310	27
EXOC7	exocyst complex component 7	17	74077087	74117657	-	ENSG00000182473	23265	protein_coding	q25.1	-0.302216	-0.347674	0.162417	0.219663	-0.162417	0.216145	1768	423	396	577	1485	1837
CHMP6	charged multivesicular body protein 6	17	78965398	78983317	+	ENSG00000176108	79643	protein_coding	q25.3	-0.255954	-0.644178	0.192739	0.150211	-0.00818611	0.00818611	2242	2000	422	439	992	335
LDLRAD4	low density lipoprotein receptor class A domain containing 4	18	13217497	13652754	+	ENSG00000168675	753	protein_coding	p11.21	0.0658613	0.596812	0.0377771	-0.0377771	-0.0403145	-0.279875	744	511	535	491	755	3339
CELF4	CUGBP, Elav-like family member 4	18	34823010	35146000	-	ENSG00000101489	56853	protein_coding	q12.2	-0.452511	-0.720228	0.398255	0.385806	1.45834	-0.385806	2233	587	540	903	637	2949
MYO5B	myosin VB	18	47349183	47721463	-	ENSG00000167306	4645	protein_coding	q21.1	0.451133	1.60713	-0.303873	-0.0926396	0.0926396	-0.596342	493	344	465	367	741	2133
CD70	CD70 molecule	19	6583194	6604114	-	ENSG00000125726	970	protein_coding	p13.3	0.530455	-0.530455	2.43964	1.63947	-0.586915	-1.13673	1775	272	382	1150	1278	430
CACNA1A	calcium channel, voltage-dependent, P/Q type, alpha 1A subunit	19	13317256	13734804	-	ENSG00000141837	773	protein_coding	p13.2	-0.701515	-1.82837	1.44945	0.701515	0.923023	-1.76992	1262	692	727	759	783	1715
FXYD5	FXYD domain containing ion transport regulator 5	19	35645633	35660786	+	ENSG00000089327	53827	protein_coding	q13.12	0.176464	0.68303	-0.0237651	-0.0944465	-0.115003	0.0237651	729	145	103	134	659	367
TGFB1	transforming growth factor, beta 1	19	41807492	41859816	-	ENSG00000105329	7040	protein_coding	q13.2	0.00586296	0.437414	-0.00586296	-0.243434	-0.087572	0.305111	3795	298	519	2034	5579	491
ARHGEF1	Rho guanine nucleotide exchange factor (GEF) 1	19	42387228	42434302	+	ENSG00000076928	9138	protein_coding	q13.2	-0.154907	0.597467	-0.201199	-0.446322	0.154907	0.538978	3715	1316	777	754	3007	1554
POU2F2	POU class 2 homeobox 2	19	42590263	42700737	-	ENSG00000028277	5452	protein_coding	q13.2	-0.309147	-0.602269	0.258517	0.363321	2.55052	-0.258517	1135	559	291	488	355	3071
GFY	golgi-associated, olfactory signaling regulator	19	49927006	49932075	+	ENSG00000261949	100507003	protein_coding	q13.33	0.147056	0.886171	-0.147056	-0.184968	0.515305	-0.229072	8467	2281	1569	3616	5227	1339
NR1H2	nuclear receptor subfamily 1, group H, member 2	19	50832910	50886239	+	ENSG00000131408	7376	protein_coding	q13.33	-0.0379651	0.468488	0.0379651	-0.325431	-0.39834	0.525253	666	247	185	232	402	464
CDC42EP5	CDC42 effector protein (Rho GTPase binding) 5	19	54976210	54984411	-	ENSG00000167617	148170	protein_coding	q13.42	0.211119	1.4208	-0.211119	-0.586832	-0.32481	2.02981	345	62	52	37	84	94
PPP1R12C	protein phosphatase 1, regulatory subunit 12C	19	55602281	55628927	-	ENSG00000125503	54776	protein_coding	q13.42	-0.222712	0.202307	-0.0280111	-0.218294	0.0280111	0.375764	382	168	83	310	207	139
SYT5	synaptotagmin V	19	55682567	55691809	-	ENSG00000129990	6861	protein_coding	q13.42	-0.414546	-1.53093	0.58668	0.711918	0.414546	-1.55895	4369	382	367	298	1305	1135
CPXM1	carboxypeptidase X (M14 family), member 1	20	2774715	2781283	-	ENSG00000088882	56265	protein_coding	p13	-0.48656	0.48656	-1.94249	0.618287	-0.519449	3.67646	1528	232	420	575	1241	117
SLC4A11	solute carrier family 4, sodium borate transporter, member 11	20	3208063	3219836	-	ENSG00000088836	83959	protein_coding	p13	-0.478113	0.229868	-0.122623	0.0122107	-0.0122107	1.3912	2857	296	266	357	1635	123
C20orf194	chromosome 20 open reading frame 194	20	3229951	3388272	-	ENSG00000088854	25943	protein_coding	p13	-0.793642	-0.14873	-0.1155	0.1155	0.661782	0.672906	1139	264	330	281	283	335
BFSP1	beaded filament structural protein 1, filensin	20	17474550	17549865	-	ENSG00000125864	631	protein_coding	p12.1	-0.00301694	0.426295	0.218785	-0.0251736	-0.18932	0.00301694	373	151	197	257	347	1743
DUSP15	dual specificity phosphatase 15	20	30435440	30458550	-	ENSG00000149599	128853	protein_coding	q11.21	-0.694063	-0.975701	0.116804	0.0545235	-0.0497719	0.0497719	5050	758	447	1394	2510	939
TTLL9	tubulin tyrosine ligase-like family, member 9	20	30458505	30532764	+	ENSG00000131044	164395	protein_coding	q11.21	-0.311539	-0.284322	0.094483	0.135144	-0.094483	0.325895	4131	812	415	1339	2186	1040
MMP24	matrix metallopeptidase 24 (membrane-inserted)	20	33814457	33864801	+	ENSG00000125966	10893	protein_coding	q11.22	-0.340624	-2.10683	0.340624	0.450476	0.462479	-1.50904	3367	653	324	271	460	1260
MAFB	v-maf avian musculoaponeurotic fibrosarcoma oncogene homolog B	20	39314488	39317880	-	ENSG00000204103	9935	protein_coding	q12	-0.431727	-0.20555	0.366605	0.324218	-0.418188	0.20555	507	146	59	131	318	180
PTPRT	protein tyrosine phosphatase, receptor type, T	20	40701392	41818610	-	ENSG00000196090	11122	protein_coding	q13.11	-0.234321	0.938737	0.234321	0.847133	-1.63172	-1.88875	1870	1177	1737	1561	1850	3122
MMP9	matrix metallopeptidase 9 (gelatinase B, 92kDa gelatinase, 92kDa type IV collagenase)	20	44637547	44645200	+	ENSG00000100985	4318	protein_coding	q13.12	-0.287987	1.9739	1.62659	0.287987	-1.48535	-2.63757	2462	48	33	33	1132	852
CDH22	cadherin 22, type 2	20	44802372	44937137	-	ENSG00000149654	64405	protein_coding	q13.12	-0.224994	-0.983712	0.296081	0.224994	0.247567	-1.74659	448	401	328	298	387	2431
TSHZ2	teashirt zinc finger homeobox 2	20	51588946	52111869	+	ENSG00000182463	128553	protein_coding	q13.2	-0.353222	0.566258	-0.511815	-0.389335	0.353222	0.905557	837	576	904	803	782	1989
GRIK1	glutamate receptor, ionotropic, kainate 1	21	30909254	31312351	-	ENSG00000171189	2897	protein_coding	q21.3	-0.284477	0.401585	0.426035	-0.179261	-1.52736	0.179261	722	542	760	651	1799	1041
RUNX1	runt-related transcription factor 1	21	36160098	37376965	-	ENSG00000159216	861	protein_coding	q22.12	-0.592877	0.910825	0.0800915	0.194496	-0.965566	-0.0800915	3022	1780	2290	2226	3042	5475
B3GALT5	UDP-Gal:betaGlcNAc beta 1,3-galactosyltransferase, polypeptide 5	21	40928369	41045064	+	ENSG00000183778	10317	protein_coding	q22.2	-0.672034	-0.963423	0.99962	0.981072	-0.625355	0.625355	431	414	244	259	561	481
PCBP3	poly(rC) binding protein 3	21	47063608	47362368	+	ENSG00000183570	54039	protein_coding	q22.3	0.108109	-0.995151	1.29018	-0.289655	-0.108109	1.26501	2167	635	976	4503	1623	1241
TBX1	T-box 1	22	19744226	19771116	+	ENSG00000184058	6899	protein_coding	q11.21	-0.202348	0.237806	-0.170214	-0.21123	0.170214	1.18765	3256	885	285	992	2553	242
SERHL2	serine hydrolase-like 2	22	42949623	42970388	+	ENSG00000183569	253190	protein_coding	q13.2	-0.198654	0.237858	-0.121374	0.0834711	0.353745	-0.0834711	283	103	73	79	113	122
A4GALT	alpha 1,4-galactosyltransferase	22	43088127	43117304	-	ENSG00000128274	53947	protein_coding	q13.2	0.100451	1.47382	-0.481899	-0.100451	-0.478392	2.06122	2010	297	323	889	2050	240
ARSA	arylsulfatase A	22	51061182	51066607	-	ENSG00000100299	410	protein_coding	q13.33	-0.652055	0.407485	0.136908	-0.136908	-1.20787	1.44543	185	34	67	86	77	223
FOXO4	forkhead box O4	X	70316047	70323385	+	ENSG00000184481	4303	protein_coding	q13.1	-0.000973248	0.791073	-0.120545	-0.226822	0.000973248	0.856495	524	26	72	275	325	160
GPC4	glypican 4	X	132434131	132549518	-	ENSG00000076716	2239	protein_coding	q26.2	-0.09591	0.5252	-0.000725292	0.000725292	-0.548552	3.16498	1224	898	296	373	1339	147
