## Supplementary Table S4 for "Loss of the H4 lysine methyltransferase KMT5B drives tumorigenic phenotypes by depleting H3K27me3 at loci otherwise retained in H3K27M mutant DIPG cells"

### Sheet: Table.S4
Gene_Symbol	Accession	Description	Exp1_Sum_PEP_Score	Exp1_Coverage	Exp1_Protein_Groups	Exp1_Peptides	Exp1_PSMs	Exp1_Unique_Peptides	Exp1_AAs	Exp1_MW_kDa_	Exp1_Calc_pI	Exp1_F8_scaled_abundance	Exp1_K5B_scaled_abundance	Exp1_Zscore	Exp1_Sum_PEP_Score	Exp2_Coverage	Exp2_Protein_Groups	Exp2_Peptides	Exp2_PSMs	Exp2_Unique_Peptides	Exp2_AAs	Exp2_MW_kDa_	Exp2_Calc_pI	Exp2_F8_scaled_abundance	Exp2_F10_scaled_abundance	Exp2_Zscore
RGMA	Q96B86	Repulsive guidance molecule A OS=Homo sapiens OX=9606 GN=RGMA PE=1 SV=3	5.976	4	1	1	1	1	450	49.3	7.42	84.5	153.3	1.03797	3.456	2	1	1	1	1	450	49.3	7.42	95.9	113.667	0.311968
HYOU1	Q9Y4L1	Hypoxia up-regulated protein 1 OS=Homo sapiens OX=9606 GN=HYOU1 PE=1 SV=1	372.624	53	1	41	147	41	999	111.3	5.22	107.4	143.2	0.426162	105.446	23	1	16	25	16	999	111.3	5.22	65.9667	67.3	0.0468964
GSK3B	P49841	Glycogen synthase kinase-3 beta OS=Homo sapiens OX=9606 GN=GSK3B PE=1 SV=2	109.082	58	1	17	47	13	420	46.7	8.78	96	117.8	0.808379	32.907	12	1	3	5	3	420	46.7	8.78	175.5	191.2	0.185112
MSRA	Q9UJ68	Mitochondrial peptide methionine sulfoxide reductase OS=Homo sapiens OX=9606 GN=MSRA PE=1 SV=1	44.027	36	1	7	12	7	235	26.1	8.09	98.6	115.4	0.64401	6.974	14	1	2	3	2	235	26.1	8.09	127.633	153.333	0.423364
BCAR1	P56945	Breast cancer anti-estrogen resistance protein 1 OS=Homo sapiens OX=9606 GN=BCAR1 PE=1 SV=2	25.94	10	1	6	8	6	870	93.3	5.67	90.6	107.5	0.281511	16.414	7	1	4	6	4	870	93.3	5.67	143.333	144.633	0.0228252
COL6A2	P12110	Collagen alpha-2(VI) chain OS=Homo sapiens OX=9606 GN=COL6A2 PE=1 SV=4	4.622	2	1	2	2	2	1019	108.5	6.21	98.9	126	0.643169	1.145	1	1	1	1	1	1019	108.5	6.21	123.633	199.467	0.451048
IQGAP1	P46940	Ras GTPase-activating-like protein IQGAP1 OS=Homo sapiens OX=9606 GN=IQGAP1 PE=1 SV=1	601.58	54	1	72	240	69	1657	189.1	6.48	77	110.4	0.47482	316.955	33	1	39	77	38	1657	189.1	6.48	115.733	148.833	0.408617
TNC	P24821	Tenascin OS=Homo sapiens OX=9606 GN=TNC PE=1 SV=3	459.434	39	1	59	150	59	2201	240.7	4.89	71.4	176.5	0.765722	243.287	25	1	37	67	37	2201	240.7	4.89	117.6	135.433	0.154278
SPARCL1	Q14515	SPARC-like protein 1 OS=Homo sapiens OX=9606 GN=SPARCL1 PE=1 SV=2	237.032	51	1	26	83	26	664	75.2	4.81	92.4	131.5	0.477941	286.348	50	1	22	74	22	664	75.2	4.81	37.3667	64.5667	0.446778
LGALS1	P09382	Galectin-1 OS=Homo sapiens OX=9606 GN=LGALS1 PE=1 SV=2	181.24	76	1	8	148	8	135	14.7	5.5	84.9	108.6	0.357614	103.836	76	1	8	69	8	135	14.7	5.5	120.9	130.733	0.141272
PTK7	Q13308	Inactive tyrosine-protein kinase 7 OS=Homo sapiens OX=9606 GN=PTK7 PE=1 SV=2	141.937	25	1	22	52	22	1070	118.3	7.09	104.8	110.8	0.28907	39.761	11	1	10	12	10	1070	118.3	7.09	121.567	140	0.493322
GAPVD1	Q14C86	GTPase-activating protein and VPS9 domain-containing protein 1 OS=Homo sapiens OX=9606 GN=GAPVD1 PE=1 SV=2	130.392	22	1	26	46	26	1478	164.9	5.22	99.2	132.2	0.679666	33.692	5	1	7	10	7	1478	164.9	5.22	155.967	169.1	0.256126
CHI3L1	P36222	Chitinase-3-like protein 1 OS=Homo sapiens OX=9606 GN=CHI3L1 PE=1 SV=2	105.101	47	1	13	45	13	383	42.6	8.46	112.3	259.1	0.728323	80.123	38	1	10	30	10	383	42.6	8.46	134.033	197.067	0.368214
DNAJB11	Q9UBS4	DnaJ homolog subfamily B member 11 OS=Homo sapiens OX=9606 GN=DNAJB11 PE=1 SV=1	97.473	33	1	12	24	12	358	40.5	6.18	105	120.4	0.361887	45.643	27	1	8	12	8	358	40.5	6.18	68.7	85	0.50041
GBF1	Q92538	Golgi-specific brefeldin A-resistance guanine nucleotide exchange factor 1 OS=Homo sapiens OX=9606 GN=GBF1 PE=1 SV=2	80.407	9	1	14	19	14	1859	206.3	5.73	93.7	117.8	0.431271	3.295	1	1	1	2	1	1859	206.3	5.73	168.033	198.667	0.381243
RTN4R	Q9BZR6	Reticulon-4 receptor OS=Homo sapiens OX=9606 GN=RTN4R PE=1 SV=1	75.856	30	1	8	18	8	473	50.7	8.87	75.9	86.3	0.263334	4.599	2	1	1	1	1	473	50.7	8.87	141.2	150.967	0.291006
HS6ST2	Q96MM7	Heparan-sulfate 6-O-sulfotransferase 2 OS=Homo sapiens OX=9606 GN=HS6ST2 PE=2 SV=2	56.755	16	1	9	16	8	605	69.1	9.73	107.6	122.2	0.37913	7.118	3	1	2	2	2	605	69.1	9.73	39.9333	49.0667	0.336527
PTPRD	P23468	Receptor-type tyrosine-protein phosphatase delta OS=Homo sapiens OX=9606 GN=PTPRD PE=1 SV=2	48.025	7	1	9	12	6	1912	214.6	6.57	85.5	101.2	0.509794	11.774	2	1	3	4	1	1912	214.6	6.57	93.2	124.2	0.694218
TCF12	Q99081	Transcription factor 12 OS=Homo sapiens OX=9606 GN=TCF12 PE=1 SV=1	43.385	14	1	8	14	8	682	72.9	7.02	93.9	129	0.807689	4.253	2	1	1	1	1	682	72.9	7.02	97.8	122.333	0.748125
TRIO	O75962	Triple functional domain protein OS=Homo sapiens OX=9606 GN=TRIO PE=1 SV=2	34.302	3	1	9	11	9	3097	346.7	6.37	117.5	152.9	0.488723	6.111	1	1	1	1	1	3097	346.7	6.37	110.6	120	0.244729
CD109	Q6YHK3	CD109 antigen OS=Homo sapiens OX=9606 GN=CD109 PE=1 SV=2	22.208	6	1	6	6	6	1445	161.6	5.85	42.6	113.7	1.02181	6.772	2	1	2	2	2	1445	161.6	5.85	128	173.2	0.359399
CD276	Q5ZPR3	CD276 antigen OS=Homo sapiens OX=9606 GN=CD276 PE=1 SV=1	16.168	11	1	3	6	3	534	57.2	4.91	71.7	89.4	0.439475	13.699	8	1	2	4	2	534	57.2	4.91	156.833	209.767	0.676367
PROS1	P07225	Vitamin K-dependent protein S OS=Homo sapiens OX=9606 GN=PROS1 PE=1 SV=1	4.118	3	1	2	2	2	676	75.1	5.67	102.7	114.1	0.61729	22.202	9	1	5	7	5	676	75.1	5.67	140.033	180.133	0.561156
KDM3B	Q7LBC6	Lysine-specific demethylase 3B OS=Homo sapiens OX=9606 GN=KDM3B PE=1 SV=2	89.836	18	1	20	26	20	1761	191.5	7.18	105.5	134.2	0.570385	7.926	1	1	2	2	2	1761	191.5	7.18	123.567	176.967	0.846106
ELP2	Q6IA86	Elongator complex protein 2 OS=Homo sapiens OX=9606 GN=ELP2 PE=1 SV=2	82.255	20	1	12	24	12	826	92.4	5.96	96.7	102.8	0.542768	5.905	2	1	1	1	1	826	92.4	5.96	169.967	196.7	0.51926
IPO11	Q9UI26	Importin-11 OS=Homo sapiens OX=9606 GN=IPO11 PE=1 SV=1	75.523	21	1	16	25	16	975	112.5	5.25	93.5	102.3	0.252153	12.017	3	1	3	4	3	975	112.5	5.25	126.633	173.067	0.674806
EPHB3	P54753	Ephrin type-B receptor 3 OS=Homo sapiens OX=9606 GN=EPHB3 PE=1 SV=2	60.301	18	1	13	20	12	998	110.3	6.32	91.3	101.6	0.626342	38.279	11	1	8	12	6	998	110.3	6.32	134.867	161.667	0.403491
ALCAM	Q13740	CD166 antigen OS=Homo sapiens OX=9606 GN=ALCAM PE=1 SV=2	36.648	14	1	6	13	6	583	65.1	6.25	106.3	126.3	0.431108	21.191	13	1	5	8	5	583	65.1	6.25	171.033	195.633	0.445077
ITGAV	P06756	Integrin alpha-V OS=Homo sapiens OX=9606 GN=ITGAV PE=1 SV=2	19.349	7	1	6	7	6	1048	116	5.68	87.7	110	1.18178	5.376	1	1	1	1	1	1048	116	5.68	156.233	163.267	0.14926
CNN2	Q99439	Calponin-2 OS=Homo sapiens OX=9606 GN=CNN2 PE=1 SV=4	18.632	18	1	5	14	3	309	33.7	7.33	88.6	148.8	0.477973	15.995	13	1	4	10	2	309	33.7	7.33	149.667	217	0.435359
LAMB2	P55268	Laminin subunit beta-2 OS=Homo sapiens OX=9606 GN=LAMB2 PE=1 SV=2	18.375	4	1	6	6	6	1798	195.9	6.52	74.9	120	0.519339	35.106	5	1	9	11	9	1798	195.9	6.52	127.233	177.467	0.621684
SMOC1	Q9H4F8	SPARC-related modular calcium-binding protein 1 OS=Homo sapiens OX=9606 GN=SMOC1 PE=1 SV=1	42.72	27	1	11	25	11	434	48.1	8.22	40.3	54.5	0.0885542	34.785	21	1	9	10	9	434	48.1	8.22	86.0667	195.8	0.589811
NOTCH1	P46531	Neurogenic locus notch homolog protein 1 OS=Homo sapiens OX=9606 GN=NOTCH1 PE=1 SV=4	21.822	1	1	2	3	2	2555	272.3	5.12	88.8	90.3	0.0447622	7.298	1	1	2	2	2	2555	272.3	5.12	104.733	181.467	0.678403
POSTN	Q15063	Periostin OS=Homo sapiens OX=9606 GN=POSTN PE=1 SV=2	220.491	49	1	29	86	29	836	93.3	7.53	5.2	13	0.0195942	39.964	13	1	9	14	9	836	93.3	7.53	26.6667	66.2667	0.416245
IGFBP3	P17936	Insulin-like growth factor-binding protein 3 OS=Homo sapiens OX=9606 GN=IGFBP3 PE=1 SV=2	167.175	53	1	13	100	13	291	31.7	8.69	38.1	40.6	0.00774274	75.825	31	1	8	24	8	291	31.7	8.69	15.2	52.1	0.329756
LAMA4	Q16363	Laminin subunit alpha-4 OS=Homo sapiens OX=9606 GN=LAMA4 PE=1 SV=4	139.669	17	1	24	42	24	1823	202.4	6.28	65.3	77.6	0.109057	48.559	7	1	10	11	10	1823	202.4	6.28	124.8	204.133	0.599204
SERPINH1	P50454	Serpin H1 OS=Homo sapiens OX=9606 GN=SERPINH1 PE=1 SV=2	115.349	46	1	16	61	16	418	46.4	8.69	66.6	67.3	0.00305836	97.229	38	1	14	26	14	418	46.4	8.69	100.467	158.333	0.338193
THY1	P04216	Thy-1 membrane glycoprotein OS=Homo sapiens OX=9606 GN=THY1 PE=1 SV=2	29.549	24	1	3	7	3	161	17.9	8.73	69.1	86.2	0.157525	6.297	9	1	1	2	1	161	17.9	8.73	91.1333	159.733	0.625412
PXDN	Q92626	Peroxidasin homolog OS=Homo sapiens OX=9606 GN=PXDN PE=1 SV=2	29.515	7	1	8	8	8	1479	165.2	7.17	32.3	36.4	0.0145445	12.294	4	1	5	5	5	1479	165.2	7.17	31.3333	63.8	0.460136
MMP2	P08253	72 kDa type IV collagenase OS=Homo sapiens OX=9606 GN=MMP2 PE=1 SV=2	75.335	28	1	15	29	15	660	73.8	5.47	38.2	44.9	0.0274708	33.066	12	1	5	10	5	660	73.8	5.47	107.867	245.333	0.502701
NRP1	O14786	Neuropilin-1 OS=Homo sapiens OX=9606 GN=NRP1 PE=1 SV=3	70.653	17	1	10	16	10	923	103.1	5.88	67.7	73.9	0.102512	12.243	4	1	2	2	2	923	103.1	5.88	131.933	192.3	0.505059
VCAN	P13611	Versican core protein OS=Homo sapiens OX=9606 GN=VCAN PE=1 SV=3	61.796	5	1	15	21	15	3396	372.6	4.51	68.9	91.1	0.138773	25.074	3	1	9	10	9	3396	372.6	4.51	124.467	210.633	0.319733
FBN2	P35556	Fibrillin-2 OS=Homo sapiens OX=9606 GN=FBN2 PE=1 SV=3	45.383	5	1	10	13	10	2912	314.6	4.86	26.2	29.3	0.00967936	2.688	0	1	1	1	1	2912	314.6	4.86	116.033	250.6	0.437893
